# Flexible Steering and Conflict Resolution: Pro-Goal/Anti-Goal Gating in *Drosophila* Lateral Accessory Lobes

**DOI:** 10.1101/2025.10.19.683286

**Authors:** Chen-Chieh Liao, Ning Chang, Yi-Shiuan Liu, Chung-Chuan Lo

## Abstract

Navigation comprises multiple processes: sensory integration, position estimation, decision, and finally, motor command generation, which is the control problem. Previous studies discovered that PFL3 neurons compute a heading-goal error and directly project to the descending neurons that generate the steering commands. Yet, this direct pathway is necessary but not sufficient for the flexible control required to pursue goal while avoiding threats and resolving conflicts. Using the Drosophila connectome and circuit modeling, we uncover a layered control architecture in the lateral accessory lobes (LAL) that arbitrates between goal pursuit and stimulus-driving overrides. First, a dorsal pathway that forms a dominant indirect “pro-goal” push-pull circuit that amplifies left-right asymmetries. Second, a faster ventral pathway forms an “anti-goal” circuit that recruits and inverts the pro-goal circuit to redirect movement, and only engages when a goal is present. The architecture also resolves two symmetry challenges: Rear Stalemate (goal 180 behind) and Front Stalemate (threat dead ahead), by rapidly amplifying tiny perturbations into decisive turns. Together, these motifs instantiate comparator, override, and gating principles in a compact neural controller, yielding testable predictions for insect motor control and design rules for bio-inspired, embodied intelligence.
