## Supplementary Tables for "Flexible Steering and Conflict Resolution: Pro-Goal/Anti-Goal Gating in *Drosophila* Lateral Accessory Lobes"

### Sheet: Supplementary Table 1
Supplementary Table 1. The connection of whole circuit
	PFL2_R	PFL3_R	LAL010(DE1)_R	LAL014(DE2)_R	LAL018(DE3)_R	LAL040(DI1)_R	LAL046(VI2)_R	LAL121(DI2)_R	LAL017(VE2)_R	LAL153(VE1)_R	LAL073(DI4)_R	LAL122(VI1)_R	LAL126(DI3)_R	DNa01_R	DNa02_R	DNa03_R	DNa04_R	DNg13_R	DNg13_L	DNa04_L	DNa03_L	DNa02_L	DNa01_L	LAL126(DI3)_L	LAL122(VI1)_L	LAL073(DI4)_L	LAL153(VE1)_L	LAL017(VE2)_L	LAL121(DI2)_L	LAL046(VI2)_L	LAL040(DI1)_L	LAL018(DE3)_L	LAL014(DE2)_L	LAL010(DE1)_L	PFL3_L	PFL2_L
PFL2_R	0	0	8.9	12	0	0	12.5	0	0	0	23.125	0	0	0	0	52.5	0	0	0	0	52.5	0	0	0	0	23.125	0	0	0	12.5	0	0	12	8.9	0	0
PFL3_R	0	0	0	0	0	0	0	0	0	0	0	0	0	0	0	0	0	0	0	28.11	26.56	30.56	0	23.7	9.6875	0	0	0	200.78	14.08	71.25	12.33	19	28.45	0	0
LAL010(DE1)_R	0	0	0	25	53	26.5	30.5	0	5	23	27.5	5	0	0	136	107	31	0	0	0	0	0	0	0	0	0	0	0	0	0	0	0	0	0	0	0
LAL014(DE2)_R	0	0	8	0	11	0	0	0	0	5	9	8	0	38.5	8	388.5	0	10.7	0	0	0	0	0	0	0	0	0	0	0	0	0	0	0	0	0	0
LAL018(DE3)_R	0	0	0	0	0	0	37	0	0	0	0	0	11.25	11	184	9.5	190.5	1	0	0	0	0	0	0	0	0	0	0	0	0	0	0	0	0	0	0
LAL040(DI1)_R	0	0	26.5	0	0	0	0	0	0	0	0	0	0	0	0	0	0	0	2.14	0	56	121	125.5	4.25	22	0	18.5	0	0	199	0	77	14.5	46	0	0
LAL046(VI2)_R	0	0	0	0	12	0	0	51	0	0	0	9	141.25	9	147.5	22	130.5	2	0	0	0	0	0	0	0	0	0	0	0	0	0	0	0	0	0	0
LAL121(DI2)_R	0	0	0	0	0	0	0	0	0	0	0	0	0	0	0	0	0	0	0	0	409.5	8	0	0	0	122.5	0	2.5	5.5	62	0	0	123.5	245	0	0
LAL017(VE2)_R	0	0	0	0	0	0	0	225.5	0	0	0	237.5	82.5	7.5	0	0	0	0	0	0	0	0	0	0	104.5	0	0	0	0	0	0	0	0	0	0	0
LAL153(VE1)_R	0	0	0	0	0	0	0	0	0	0	0	6	0	0	0	0	0	0	0	0	116	0	0	0	83.5	60.5	22.5	73	0	0	0	12	22.5	0	0	0
LAL073(DI4)_R	0	0	5	0	0	0	0	0	0	0	0	0	0	0	0	8	0	0	227.5	0	0	0	0	17.5	0	0	0	0	5.5	0	104.5	0	0	0	0	0
LAL122(VI1)_R	0	0	0	0	0	0	0	0	0	8	0	0	0	0	0	0	0	0	0	0	365	0	0	0	0	16	259.5	435.5	0	0	0	0	421	0	0	0
LAL126(DI3)_R	0	0	0	0	0	0	0	0	0	0	0	0	0	0	0	0	0	0	0	0	0	98.75	101.75	0	0	0	0	0	0	129.5	0	95	0	0	0	0
DNa01_R	0	0	0	0	0	0	0	0	0	0	0	0	0	0	6.5	0	0	10.5	0	0	0	0	0	0	0	0	0	0	0	0	0	0	0	0	0	0
DNa02_R	0	0	0	0	10	0	5.5	0	0	0	0	0	0	6	0	10	6	0	0	0	0	0	0	0	0	0	0	0	0	0	0	0	0	0	0	0
DNa03_R	0	0	7	13.5	73	0	16	0	7	0	76.5	5	0	0	257	0	10	0	0	0	0	0	0	0	3	0	0	0	0	0	0	0	0	0	0	0
DNa04_R	0	0	0	0	0	0	0	0	0	0	0	0	0	0	5	0	0	0	0	0	0	0	0	0	0	0	0	0	0	0	0	0	0	0	0	0
DNg13_R	0	0	0	0	0	0	0	0	0	0	0	0	0	0	0	0	0	0	0	0	0	0	0	0	0	0	0	0	0	0	0	0	0	0	0	0
DNg13_L	0	0	0	0	0	0	0	0	0	0	0	0	0	0	0	0	0	0	0	0	0	0	0	0	0	0	0	0	0	0	0	0	0	0	0	0
DNa04_L	0	0	0	0	0	0	0	0	0	0	0	0	0	0	0	0	0	0	0	0	0	5	0	0	0	0	0	0	0	0	0	0	0	0	0	0
DNa03_L	0	0	0	0	0	0	0	0	0	0	0	3	0	0	0	0	0	0	0	10	0	257	0	0	5	76.5	0	7	0	16	0	73	13.5	7	0	0
DNa02_L	0	0	0	0	0	0	0	0	0	0	0	0	0	0	0	0	0	0	0	6	10	0	6	0	0	0	0	0	0	5.5	0	10	0	0	0	0
DNa01_L	0	0	0	0	0	0	0	0	0	0	0	0	0	0	0	0	0	0	10.5	0	0	6.5	0	0	0	0	0	0	0	0	0	0	0	0	0	0
LAL126(DI3)_L	0	0	0	0	95	0	129.5	0	0	0	0	0	0	101.75	98.75	0	0	0	0	0	0	0	0	0	0	0	0	0	0	0	0	0	0	0	0	0
LAL122(VI1)_L	0	0	0	421	0	0	0	0	435.5	259.5	16	0	0	0	0	365	0	0	0	0	0	0	0	0	0	0	8	0	0	0	0	0	0	0	0	0
LAL073(DI4)_L	0	0	0	0	0	104.5	0	5.5	0	0	0	0	17.5	0	0	0	0	227.5	0	0	8	0	0	0	0	0	0	0	0	0	0	0	0	5	0	0
LAL153(VE1)_L	0	0	0	22.5	12	0	0	0	73	22.5	60.5	83.5	0	0	0	116	0	0	0	0	0	0	0	0	6	0	0	0	0	0	0	0	0	0	0	0
LAL017(VE2)_L	0	0	0	0	0	0	0	0	0	0	0	104.5	0	0	0	0	0	0	0	0	0	0	7.5	82.5	237.5	0	0	0	225.5	0	0	0	0	0	0	0
LAL121(DI2)_L	0	0	245	123.5	0	0	62	8.5	2.5	0	122.5	0	0	0	8	409.5	0	0	0	0	0	0	0	0	0	0	0	0	0	0	0	0	0	0	0	0
LAL046(VI2)_L	0	0	0	0	0	0	0	0	0	0	0	0	0	0	0	0	0	0	2	130.5	22	147.5	9	141.25	9	0	0	0	51	0	0	12	0	0	0	0
LAL040(DI1)_L	0	0	46	14.5	77	0	199	0	0	18.5	0	22	4.25	125.5	121	56	0	2.14	0	0	0	0	0	0	0	0	0	0	0	0	0	0	0	26.5	0	0
LAL018(DE3)_L	0	0	0	0	0	0	0	0	0	0	0	0	0	0	0	0	0	0	1	190.5	9.5	184	11	11.25	0	0	0	0	0	37	0	0	0	0	0	0
LAL014(DE2)_L	0	0	0	0	0	0	0	0	0	0	0	0	0	0	0	0	0	0	10.7	0	388.5	8	38.5	0	8	9	5	0	0	0	0	11	0	8	0	0
LAL010(DE1)_L	0	0	0	0	0	0	0	0	0	0	0	0	0	0	0	0	0	0	0	31	107	136	0	0	5	27.5	23	5	0	30.5	26.5	53	25	0	0	0
PFL3_L	0	0	28.45	19	12.33	71.25	14.08	200.78	0	0	0	9.6875	23.7	0	30.56	26.56	28.11	0	0	0	0	0	0	0	0	0	0	0	0	0	0	0	0	0	0	0
PFL2_L	0	0	8.9	12	0	0	12.5	0	0	0	23.125	0	0	0	0	52.5	0	0	0	0	52.5	0	0	0	0	23.125	0	0	0	12.5	0	0	12	8.9	0	0

### Sheet: Supplementary Table 2
Supplementary Table 2. The score of the most likely neurotransmitter (NT) predicted for each neuron type (Data extracted from Flywire)
Neuron	NT	score	Neuron	NT	score
DE1	acetylcholine	0.845	VI2	GABA	0.685
DE2	acetylcholine	0.72	VE1	acetylcholine	0.89
DE3	acetylcholine	0.865	VE2	acetylcholine	0.89
DI1	GABA	0.865	DNa01	acetylcholine	0.755
DI2	glutamate	0.66	DNa02	acetylcholine	0.82
DI3	glutamate	0.683	DNa03	acetylcholine	0.855
DI4	glutamate	0.58	DNa04	acetylcholine	0.665
VI1	glutamate	0.465	DNg13	acetylcholine	0.57*
*only one side of the neurons has neurotransmitter prediction

### Sheet: Supplementary Table 3
Supplementary Table 3. Head direction module: connection weights between neurons in the input layer. Weights in the unlabled cells are 0
pre/post	head_in 0	head_in 1	head_in 2	head_in 3	head_in 4	head_in 5	head_in 6	head_in 7
head_in 0		0.553						0.553
head_in 1	0.553		0.553
head_in 2		0.553		0.553
head_in 3			0.553		0.553
head_in 4				0.553		0.553
head_in 5					0.553		0.553
head_in 6						0.553		0.553
head_in 7	0.553						0.553
pre/post	inheadin(inhibition)
head_in 0	0.045
head_in 1	0.045
head_in 2	0.045
head_in 3	0.045
head_in 4	0.045
head_in 5	0.045
head_in 6	0.045
head_in 7	0.045
pre/post	head_in 0	head_in 1	head_in 2	head_in 3	head_in 4	head_in 5	head_in 6	head_in 7
inheadin(inhibition)	0.65	0.65	0.65	0.65	0.65	0.65	0.65	0.65

### Sheet: Supplementary Table 4
Supplementary Table 4. Head direction module: connection weights between neurons in the input and output layers. Weights in the unlabled cells are 0
pre/post	head_out 0	head_out 1	head_out 2	head_out 3	head_out 4	head_out 5	head_out 6	head_out 7	head_out 8	head_out 9	head_out 10	head_out 11	head_out 12	head_out 13	head_out 14	head_out 15
head_in 0								0.3
head_in 1									0.3
head_in 2	0.3									0.3
head_in 3		0.3									0.3	0.15
head_in 4			0.3									0.15	0.3
head_in 5				0.3	0.15									0.3
head_in 6					0.15	0.3									0.3
head_in 7							0.3									0.3
prefer angle (°)	67.5	112.5	157.5	202.5	225	247.5	292.5	337.5	22.5	67.5	112.5	135	157.5	202.5	247.5	292.5

### Sheet: Supplementary Table 5
Supplementary Table 5. Goal direction module: connections weights between neurons in the input layer. Weights in the unlabled cells are 0
pre/post	goal_in 0	goal_in 1	goal_in 2	goal_in 3	goal_in 4	goal_in 5	goal_in 6	goal_in 7	goal_in 8	goal_in 9	goal_in 10	goal_in 11
goal_in 0		0.54										0.54
goal_in 1	0.54		0.54
goal_in 2		0.54		0.54
goal_in 3			0.54		0.54
goal_in 4				0.54		0.54
goal_in 5					0.54		0.54
goal_in 6						0.54		0.54
goal_in 7							0.54		0.54
goal_in 8								0.54		0.54
goal_in 9									0.54		0.54
goal_in 10										0.54		0.54
goal_in 11	0.54										0.54
pre/post	ingoalin(inhibtion)
goal_in 0	0.015
goal_in 1	0.015
goal_in 2	0.015
goal_in 3	0.015
goal_in 4	0.015
goal_in 5	0.015
goal_in 6	0.015
goal_in 7	0.015
goal_in 8	0.015
goal_in 9	0.015
goal_in 10	0.015
goal_in 11	0.015
pre/post	goal_in 0	goal_in 1	goal_in 2	goal_in 3	goal_in 4	goal_in 5	goal_in 6	goal_in 7	goal_in 8	goal_in 9	goal_in 10	goal_in 11
ingoalin(inhibtion)	0.95	0.95	0.95	0.95	0.95	0.95	0.95	0.95	0.95	0.95	0.95	0.95

### Sheet: Supplementary Table 6
Supplementary Table 6. Goal direction module: connection weights between neurons in the input and output layers. Weights in the unlabled cells are 0
pre/post	goal_out 0	goal_out 1	goal_out 2	goal_out 3	goal_out 4	goal_out 5	goal_out 6	goal_out 7	goal_out 8	goal_out 9	goal_out 10	goal_out 11
goal_in 0	0.3
goal_in 1		0.3
goal_in 2			0.3
goal_in 3				0.3
goal_in 4					0.3
goal_in 5						0.3
goal_in 6							0.3
goal_in 7								0.3
goal_in 8									0.3
goal_in 9										0.3
goal_in 10											0.3
goal_in 11												0.3
prefer angle(°)	15	45	75	105	135	165	195	225	255	285	315	345

### Sheet: Supplementary Table 7
Supplementary Table 7. Connection weights between head-direction output neurons and PFL3 neurons. Weights in the unlabled cells are 0
pre/post	PFL3 0	PFL3 1	PFL3 2	PFL3 3	PFL3 4	PFL3 5	PFL3 6	PFL3 7	PFL3 8	PFL3 9	PFL3 10	PFL3 11	PFL3 12	PFL3 13	PFL3 14	PFL3 15	PFL3 16	PFL3 17	PFL3 18	PFL3 19	PFL3 20	PFL3 21	PFL3 22	PFL3 23
head_out 0	1.5
head_out 1			1.5
head_out 2					1.5		1.5
head_out 3									1.5
head_out 4											1.5
head_out 5													1.5
head_out 6		1.5													1.5
head_out 7				1.5													1.5		1.5
head_out 8						1.5		1.5													1.5
head_out 9										1.5													1.5
head_out 10												1.5
head_out 11														1.5
head_out 12																1.5
head_out 13																		1.5		1.5
head_out 14																						1.5
head_out 15																								1.5

### Sheet: Supplementary Table 8
Supplementary Table 8. Connection weights between goal-direction output neurons and PFL3 neurons. Weights in the unlabled cells are 0
pre/post	PFL3 0	PFL3 1	PFL3 2	PFL3 3	PFL3 4	PFL3 5	PFL3 6	PFL3 7	PFL3 8	PFL3 9	PFL3 10	PFL3 11	PFL3 12	PFL3 13	PFL3 14	PFL3 15	PFL3 16	PFL3 17	PFL3 18	PFL3 19	PFL3 20	PFL3 21	PFL3 22	PFL3 23
goal_out 0	1.5	1.5
goal_out 1			1.5	1.5
goal_out 2					1.5	1.5
goal_out 3							1.5	1.5
goal_out 4									1.5	1.5
goal_out 5											1.5	1.5
goal_out 6													1.5	1.5
goal_out 7															1.5	1.5
goal_out 8																	1.5	1.5
goal_out 9																			1.5	1.5
goal_out 10																					1.5	1.5
goal_out 11																							1.5	1.5

### Sheet: Supplementary Table 9
Supplementary Table 9. Connection weights between head-direction output neurons and PFL2 neurons. Weights in the unlabled cells are 0
pre/post	PFL2 0	PFL2 1	PFL2 2	PFL2 3	PFL2 4	PFL2 5	PFL2 6	PFL2 7	PFL2 8	PFL2 9	PFL2 10	PFL2 11
head_out 0
head_out 1
head_out 2	1.5
head_out 3		1.5
head_out 4			1.5
head_out 5				1.5
head_out 6					1.5
head_out 7						1.5
head_out 8							1.5
head_out 9								1.5
head_out 10									1.5
head_out 11										1.5
head_out 12											1.5
head_out 13												1.5
head_out 14
head_out 15

### Sheet: Supplementary Table 10
Supplementary Table 10. Connection weights between goal-direction output neurons and PFL2 neurons. Weights in the unlabled cells are 0
pre/post	PFL2 0	PFL2 1	PFL2 2	PFL2 3	PFL2 4	PFL2 5	PFL2 6	PFL2 7	PFL2 8	PFL2 9	PFL2 10	PFL2 11
goal_out0	1.5
goal_out1		1.5
goal_out2			1.5
goal_out3				1.5
goal_out4					1.5
goal_out5						1.5
goal_out6							1.5
goal_out7								1.5
goal_out8									1.5
goal_out9										1.5
goal_out10											1.5
goal_out11												1.5
